# Nanoscale visualization of *Drosophila* E-cadherin ectodomain fragments and their interactions using DNA origami nanoblocks

**DOI:** 10.1101/2024.09.02.610731

**Authors:** Hiroki Oda, Shigetaka Nishiguchi, Chihong Song, Kazuyoshi Murata, Takayuki Uchihashi, Yuki Suzuki

## Abstract

The adhesive function of cell surface proteins can be visually assessed through direct observation; however, the underlying structures that mediate adhesion typically remain invisible at the nanoscale level. This hinders knowledge on the diversity of molecular architectures responsible for cell-cell adhesion. *Drosophila* E-cadherin (DE-cadherin), a classical cadherin with a unique domain structure, demonstrates adhesive function; however, it lacks a structural model that explains its adhesion mechanism. In this study, we present a novel application of DNA origami technology to create a cell-free, flat environment in which full DE-cadherin ectodomains are anchored using SNAP-tags and biotin-streptavidin interactions. DNA origami was assembled into a 120 nm long block, bearing 5 or 14 biotin:streptavidin sites that were evenly spaced on one lateral face. DE-cadherin ectodomain fragments were attached via biotinylated SNAP-tags. These decorated DNA origami nanoblocks were subjected to transmission electron and high-speed atomic force microscopy, which revealed a hinge-like site that separated the membrane-distal and -proximal portions of the DE-cadherin ectodomain, suggesting a role in mechanical flexibility. We also observed interactions between DE-cadherin ectodomains via their membrane-distal portions on single DNA origami nanoblocks. We reconstituted an adhesion-like process via pairing DNA origami nanoblocks using DE-cadherin ectodomain interactions. Homophilic associations of functional DE-cadherin ectodomains between the paired DNA origami nanoblocks were visualized at the nanoscale, displaying strand-like molecular configurations, likely representing the extracellular cadherin repeats without regular arrays of structural elements. This study introduces a DNA origami-based platform for reconstituting and visualizing cadherin ectodomain interactions, with potential applications for a broader range of adhesion molecules.

**Highlights:**

- DNA origami technology was applied to perform a structure-function study of cadherin.
- DNA origami nanoblocks decorated with DE-cadherin ectodomains were observed by TEM/HS-AFM.
- A hinge-like site that separated the membrane-distal and -proximal portions of the DE-cadherin ectodomain was revealed.
- An adhesion-like process was mimicked via pairing two nanoblocks using DE-cadherin ectodomain interactions.
- Homophilic associations of DE-cadherin ectodomains between the nanoblocks were visualized at the nanoscale level.
