## Supplementary material for "Nanoscale visualization of *Drosophila* E-cadherin ectodomain fragments and their interactions using DNA origami nanoblocks": Table S1

### Sheet: Sheet1
Table S1. PCR primers used for plasmid construction
Constructed plasmid	cloning method	PCR1: template	PCR1: forward primer	PCR1: reverse primer	PCR2: template	PCR2: forward primer	PCR2: reverse primer	plasmid digestion for in-fusion cloning
pAcHis-DEectW-S	in-fusion cloning	pSNAPf	5'-ccagcagtcgtctagaatggacaaagactgcgaa-3'	5'-cgaagggccctctagaacccagcccaggcttgcc-3'				pAcHis-DEectW was digested with XbaI
pAcHis-DEectD	in-fusion cloning	pBS-DECH	5'-cagtgtggtggaattcatgtccaccagtgtccag-3'	5'-aagtgcgagggcgggtgacag-3'	pBS-DECH	5'-cccgccctcgcacttcagcaggacaaatatctg-3'	5'-acgtattgaaaagcttggccagcgagagctggaa-3'	pAcHis-DEectW was digested with EcoRI and HindIII
Note 1: pAcHis-DEectW is identical to pAcHis-DEEXf, which was described in Nishiguchi and Oda (2021).
Note 2: pBS-DECH was pBluescript SK (+) vector containing the entire coding region of DE-cadherin cDNA.
Note 3: pAcHis-DEectD-S was produced by replacing the HindIII-BamHI region of pAcHis-DEectD with the corresponding region of pAcHis-DEectW-S.
